# Fractal and Machine Learning analyses of MALDI-TOF Mass Spectrometry data in glioblastoma

**DOI:** 10.1101/2025.03.03.641183

**Authors:** Lucas C. Lazari, Ghasem Azemi, Carlo Russo, Livia Rosa-Fernandes, Suely K. N. Marie, Antonio Di Ieva, Giuseppe Palmisano

## Abstract

Data pre-processing is a critical step in the analysis of MALDI-TOF MS spectra for machine learning applications, typically involving steps such as spectra trimming, baseline correction, smoothing, transformation, and peak picking or spectral binning. While traditional approaches focus on protein/peptide peaks as features, this study explores a novel method of feature extraction by treating MALDI-TOF spectra as time-series data. This study investigates the use of computational fractal-based analysis to assess the complexity of MALDI-TOF spectra. Fractal analysis, previously successful in glioblastoma diagnosis using MRI, was applied here to proteomics data for the first time. By treating each MALDI spectrum as a time series and calculating its fractal dimension using various algorithms, machine learning models were trained to differentiate between glioblastoma patients and healthy controls. We demonstrate that fractals are sufficient to obtain accurate models for glioblastoma diagnosis, despite still underperforming when compared to the traditional feature extraction method. We also show that fractals can be used as support features to increase model performance. This work highlights the potential and limitations of fractal analysis in proteomics, offering a new perspective for disease diagnosis and broadening the applicability of time-series data analysis in mass spectrometry.
