## Supplementary Tables for "Fractal and Machine Learning analyses of MALDI-TOF Mass Spectrometry data in glioblastoma"

### Sheet: Supplementary Table 1
Supplementary Table 1: Models performances with and without oversampling, as well as other feature reduction methods
function	model	mean_sensitivity	mean_specificity	mean_balanced_accuracy
Oversampling	RandomForest	0.971564	0.666667	0.819115
Oversampling	LightGBM	0.962085	0.708333	0.835209
Oversampling	SVM	0.957346	0.708333	0.83284
Normal	RandomForest	0.995261	0.458333	0.726797
Normal	LightGBM	0.981043	0.722222	0.851632
Normal	SVM	0.952607	0.763889	0.858248
Boruta	RandomForest	0.976303	0.638889	0.807596
Boruta	LightGBM	0.957346	0.722222	0.839784
Boruta	SVM	0.943128	0.861111	0.90212
PCA	RandomForest	0.890995	0.638889	0.764942
PCA	LightGBM	0.900474	0.75	0.825237
PCA	SVM	0.924171	0.541667	0.732919
PLS	RandomForest	0.938389	0.694444	0.816417
PLS	LightGBM	0.876777	0.75	0.813389
PLS	SVM	0.943128	0.680556	0.811842
ROC	RandomForest	0.981043	0.625	0.803021
ROC	LightGBM	0.957346	0.708333	0.83284
ROC	SVM	0.943128	0.777778	0.860453

### Sheet: Supplementary Table 2
Supplementary Table 2: Models performances for different window sizes
Window Size	model	Mean Sensitivity	Mean Specificity	Mean Balanced Accuracy
0	RandomForest	0.815166	0.638889	0.727027
0	LightGBM	0.815166	0.652778	0.733972
0	SVM	0.763033	0.680556	0.721794
600	RandomForest	0.962085	0.638889	0.800487
600	LightGBM	0.957346	0.75	0.853673
600	SVM	0.966825	0.777778	0.872301
800	RandomForest	0.943128	0.625	0.784064
800	LightGBM	0.962085	0.694444	0.828265
800	SVM	0.971564	0.694444	0.833004
1000	RandomForest	0.976303	0.708333	0.842318
1000	LightGBM	0.971564	0.722222	0.846893
1000	SVM	0.962085	0.819444	0.890765
1200	RandomForest	0.938389	0.680556	0.809472
1200	LightGBM	0.962085	0.638889	0.800487
1200	SVM	0.966825	0.722222	0.844523
1400	RandomForest	0.966825	0.708333	0.837579
1400	LightGBM	0.92891	0.694444	0.811677
1400	SVM	0.957346	0.791667	0.874506
1600	RandomForest	0.952607	0.638889	0.795748
1600	LightGBM	0.943128	0.680556	0.811842
1600	SVM	0.966825	0.708333	0.837579
